# GalaxyVS: Exploring 100-Billion Compounds in Seconds

**DOI:** 10.64898/2026.05.29.728912

**Authors:** Xin Hong, Peishun Li, Wenyu Zhu, Chengkun Wu, Hao Guo, Haichuan Tan, Qi Wu, Kelin Wu, Liangsheng Chen, Yinjun Jia, Bowen Gao, Xiaodong Jian, Zhiquan Lai, Youyou Lu, Xiangfei Meng, Yanyan Lan

## Abstract

We present GalaxyVS, a hardware-software co-designed virtual screening framework built to explore the 100-billion commercially accessible chemical space in seconds, deployed at the National Supercomputing Center in Tianjin. Built upon the dense vector retrieval paradigm of DrugCLIP, GalaxyVS bypasses the structural dependencies and computational overhead of classical docking to enable rapid screening against experimentally determined as well as geometrically feasible pockets on AlphaFold-predicted structures. To scale this paradigm to the 100-billion level, the system must overcome the significant computational burden of offline representation encoding, critical memory and I/O bottlenecks during online retrieval, and the risks of diversity collapse and precision loss within final screening results. Utilizing the heterogeneous supercomputing infrastructure, GalaxyVS accelerates the offline encoding through deep operator adaptations and resolves online retrieval bottlenecks via disk-native vector indexing coupled with in-memory staging to ensure both broad accessibility and high throughput. Concurrently, a two-stage refinement protocol effectively mitigates diversity collapse and ensures high-fidelity affinity ranking. Consequently, GalaxyVS achieves a daily scoring throughput of 1.5 × 10^16^ target-ligand pairs, representing a six-orders-of-magnitude leap over previous supercomputing records. Driven by this throughput, we screened nearly 100,000 protein structures across six species against the 100-billion compound library in just 16 hours. The resulting comprehensive cross-species interaction landscape, GalaxyDB, will be openly released at https://galaxyvs.drugclip.com.
