## Supplementary material for "GalaxyVS: Exploring 100-Billion Compounds in Seconds": Comparison of Large-Scale Clustering Methods

### Sheet: 10k clustering
method	metrics	Calinski-Harabasz index ↑			Davies-Bouldin index ↓			Dunn index ↑	num_clusters	num_singletons	max_size	num_samples	num_repeats
	cluster rep	centroid	medoid	original	centroid	medoid	original
butina		62.03 ± 6.73	27.75 ± 18.59		0.042 ± 0.0031	0.0208 ± 0.0009		2.79 ± 0.26	141.4 ± 4.62	56.4 ± 7.06	3320.4 ± 106.71	10000	10
bitbirch		46.7 ± 7.86	8.75 ± 4.44		0.0505 ± 0.0086	0.023 ± 0.0038		2.97 ± 0.27	122.5 ± 22.38	11.9 ± 3.73	488.6 ± 123.28	10000	10
mhlsh_leader (complexity constraint)		105.83 ± 5.44	17.74 ± 13.97	6.64 ± 0.51	0.0706 ± 0.004 (got 7 inf)	0.0172 ± 0.0005	0.0179 ± 0.0007	3.47 ± 0.43	100.1 ± 4.36	34.1 ± 5.59	2864.1 ± 143.0	10000	10
mhlsh_leader_nosort		71.94 ± 4.54	7.86 ± 1.06	4.5 ± 0.41	0.0971 ± 0.0067 (got 7 inf)	0.0242 ± 0.0009	0.0246 ± 0.001	2.97 ± 0.68	130.8 ± 4.24	27.6 ± 4.48	1324.6 ± 361.12	10000	10
kmedoid		75.37 ± 3.16	14.75 ± 0.72	9.31 ± 0.34	0.0679 ± 0.0048 (got 2 inf)	0.0237 ± 0.0004	0.0273 ± 0.0003 (get 1 inf)	4.03 ± 0.14	99.9 ± 0.32	0.0 ± 0.0	238.6 ± 29.68	10000	10
kmeans (euclid)		52.12 ± 0.93	8.61 ± 0.98	37.46 ± 1.06	0.0387 ± 0.0011	0.0209 ± 0.0001	0.0449 ± 0.0012	2.6 ± 0.16	100.0 ± 0.0	0.0 ± 0.0	221.9 ± 23.36	10000	10
kmeans_int (euclid cluster + tanimoto assign)		56.58 ± 1.29	7.99 ± 0.44	40.13 ± 1.55	0.0409 ± 0.0016	0.0214 ± 0.0003	0.0471 ± 0.0017	2.34 ± 0.2	100.0 ± 0.0	0.0 ± 0.0	284.7 ± 38.05	10000	10

### Sheet: 10M clustering
Two-Stage	Method	chi_centroid↑	chi_medoid↑	dbi_centroid↓	dbi_medoid↓	num_clusters	num_outliers	max_size	cluster_size_std	hyperparams	run_time
Clustering -Clustering	bitbirch_th0.17_centroids_th2_0.6	19099.7	1875.06	inf	2.20×10⁻⁴	713	8	420223	30587.8	chuck:1M*10 threshold1:0.17 threshold2:0.6	11min*10 (18 min over all 94)
	bitbirch_th0.17_medoids_th2_0.2	18496.3	1669.05	inf	2.28×10⁻⁴	723	5	217490	24013.7	threshold1:0.17 threshold2:0.2
	mhlsh_th1_0.33_centers_th2_0.4	10292.3	1156.21	inf	3.21×10⁻⁴	1329	128	295677	26414.9	chunk:1M*10 threshold1:0.33 threshold2:0.4	22min*10 (30min over all 94)
	mhlsh_th1_0.33_centroids_th2_0.4	21797.9	20972	inf	5.60×10⁻⁵	692	268	9503923	361194
	mhlsh_th1_0.33_medoids_th2_0.4	20038	2219.26	inf	1.20×10⁻⁴	696	267	605912	47333.8
Clustering -Assignment	kmeans_k700_ds10_int_hamming	6912.24	1469.52	2.70×10⁻⁴	1.63×10⁻⁴	700	0	55968	8147.64	Training sample:1M	(ignore reading) 3min+6min/10M
	kmeans_k700_ds10_int_jaccard	6792.86	1484.92	2.74×10⁻⁴	1.62×10⁻⁴	700	0	53146	9057.6		(ignore reading) 3min+14min/10M
	kmeans_k700_ds10_euclidean	6807.5	1520.4	2.47×10⁻⁴	1.61×10⁻⁴	700	0	57676	7156.88		(ignore reading) 3.25min+8min/10M
	bitBIRCH + Hamming	15540	3029	1.33×10⁻⁴	7.20×10⁻⁵	359		1165417	105166		similar to kmeans_hamming
	bitBIRCH + Jaccard	14296	2361	1.74×10⁻⁴	7.29×10⁻⁵	359		137550	19053		similar to kmeans_jaccard
	mhlsh + Hamming	26641	4287	9.23×10⁻⁵	4.84×10⁻⁵	241		1960879	152740		similar to kmeans_hamming
	mhlsh + Jaccard	23102	3253	1.22×10⁻⁴	4.88×10⁻⁵	241		220021	34853		similar to kmeans_jaccard

### Sheet: Faiss.Kmeans Cost
samples	clusters	samples * clusters	mem (kb)	mem (gb)	cpu*s
39000	1000	39000000	816000	0.778133	1020.53
100000	1000	100000000	1550000	1.47791	2492.26
256000	1000	256000000	3420000	3.26556	6094.14
390000	10000	3900000000	5030000	4.80118	90319.8
1000000	10000	10000000000	12000000	11.7906	225188
2560000	10000	25600000000	31000000	29.6665	587672
